# Probing the energy landscape of α-Synuclein amyloid fibril formation by systematic K-to-Q mutagenesis

**DOI:** 10.1101/2025.11.01.685997

**Authors:** Antonin Kunka, Azad Farzadfard, Jacob Aunstrup Larsen, Federica Saraceno, Rasmus Krogh Norrild, Celia Fricke, Hossein Mohammad-Beigi, Ahmed Sadek, Jonas Folke, Susana Aznar, Alexander K. Buell

**Affiliations:** Department of Biotechnology and Biomedicine Technical University of Denmark Søltofts Plads, Building 227, 2800 Kgs. Lyngby, Denmark; Department of Biotechnology and Bioengineering Ecole polytechnique fédérale de Lausanne EPFL; Centre for Neuroscience and Stereology, Department of Neurology, Copenhagen University Hospital, Bispebjerg and Frederiksberg Hospital, Nielsine Nielsens Vej 6B, Entrance 11B, 2. Floor, 2400 Copenhagen, Denmark

**Keywords:** IDPs, polymorph, energy landscape, mutagenesis, Parkinson’s disease

## Abstract

The aggregation of natively disordered α-Synuclein (αSyn) into amyloid fibrils is a hallmark of Parkinson’s and other neurodegenerative diseases. Understanding αSyn’s pathological role remains a major challenge due to its complex, context-dependent energy landscape characterized by conformational plasticity and fibril polymorphism. Here, we present a systematic mutational analysis as a quantitative probe of the αSyn energy landscape, focusing on electrostatic contributions to key aggregation pathways. We engineered αSyn variants with one to eight lysine-to-glutamine substitutions and analyzed their aggregation under controlled conditions to delineate their effects on nucleation, elongation, seed amplification, fibril stability, and fibril polymorphism. We find that αSyn aggregation from a homogenous solution can be modelled well using global properties, including protein concentration, charge, and ionic strength. Microscopic pathways and the resulting fibril polymorphs are instead modulated by sequence-specific effects. We identify mutations of residues found in fibril cores as perturbations that significantly modify the αSyn free energy landscape, creating pathways and energy minima not accessible to the WT under the same experimental conditions. In contrast, mutations outside of the fibril core affect the magnitude of the relevant energy barriers whilst overall maintaining a WT-like free energy landscape. Our work outlines a scalable, quantitative framework that increases the informational output of the mutational studies of αSyn using conventional assays. The approach can be extended by incorporating additional mutational and functional data to deepen our understanding of αSyn’s energy landscape and its role in health and disease.
