## Supplementary File 1 for "Probing the energy landscape of α-Synuclein amyloid fibril formation by systematic K-to-Q mutagenesis"

Variant	KQ1	KQ2	KQ3	KQ4	KQ5	KQ6	KQ7	Mutations	pH	charge	buffer	buffer conc	salt	salt conc	ionic strenght	concentration	Amplitude	Amplitude STD	Rate	Rate STD	th	th STD
WT	0	0	0	0	0	0	0	0	7.4	-8.984825377	NaP	10	KCl	200	222.2	40	5609.6	6946.246426	0.189323	0.222410073	157.5829667	128.2404057
WT	0	0	0	0	0	0	0	0	7.4	-8.984825377	NaP	10	KCl	100	122.2	40	33205.33333	5141.442437	0.513756667	0.189655018	14.284	4.358981418
WT	0	0	0	0	0	0	0	0	7.4	-8.984825377	NaP	10	KCl	50	72.2	40	18777.33333	6523.168121	0.31278	0.130822398	24.48433333	17.62634875
WT	0	0	0	0	0	0	0	0	7.4	-8.984825377	NaP	10	NaCl	200	222.2	40	94470.33333	39969.83	0.54305	0.058398127	11.96033333	1.487517843
WT	0	0	0	0	0	0	0	0	7.4	-8.984825377	NaP	10	NaCl	100	122.2	40	85288.66667	104774.6362	0.22335	0.100298219	30.42733333	15.50231626
WT	0	0	0	0	0	0	0	0	7.4	-8.984825377	NaP	10	NaCl	50	72.2	40	11970.66667	2410.125377	0.27282	0.044141474	33.06433333	3.723028382
WT	0	0	0	0	0	0	0	0	7.4	-8.984825377	NaP	10	NaI	200	222.2	40	5063.9		0.28121		14.916
WT	0	0	0	0	0	0	0	0	7.4	-8.984825377	NaP	10	NaI	100	122.2	40	82566	58220.96257	0.206871333	0.11292253	29.539	9.759252891
WT	0	0	0	0	0	0	0	0	7.4	-8.984825377	NaP	10	NaI	50	72.2	40	25726.66667	25660.09845	0.20339	0.057401489	45.59166667	5.476302798
WT	0	0	0	0	0	0	0	0	7.4	-8.984825377	NaP	10	Na2SO4	200	622.2	40	73143.86667	82574.14672	0.969633333	0.89076675	7.217133333	4.907824778
WT	0	0	0	0	0	0	0	0	7.4	-8.984825377	NaP	10	Na2SO4	100	322.2	40	43590.66667	21417.13824	0.506396667	0.321354742	13.06426667	5.438785252
WT	0	0	0	0	0	0	0	0	7.4	-8.984825377	NaP	10	Na2SO4	50	172.2	40	30002.5	21814.95131	0.24089	0.048889363	31.76	3.189051583
WT	0	0	0	0	0	0	0	0	7.4	-8.984825377	NaP	10	None	0	22.2	40	10559.1375	8694.513366	0.07060875	0.037724141	120.0075	48.2526349
KQ1	1	0	0	0	0	0	0	3	7.4	-11.98244428	NaP	10	KCl	200	222.2	40	11666		0.031983		110.61
KQ1	1	0	0	0	0	0	0	3	7.4	-11.98244428	NaP	10	KCl	100	122.2	40	2606	133.6431816	0.071264	0.039607879	119.285	21.55968576
KQ1	1	0	0	0	0	0	0	3	7.4	-11.98244428	NaP	10	KCl	50	72.2	40	498.3666667	525.4950079	0.056264	0.009895019	159.51	32.99782417
KQ1	1	0	0	0	0	0	0	3	7.4	-11.98244428	NaP	10	NaCl	200	222.2	40	31425.66667	3325.982912	0.057207	0.000898072	88.53233333	9.680515964
KQ1	1	0	0	0	0	0	0	3	7.4	-11.98244428	NaP	10	NaCl	100	122.2	40	2240.045	2509.458327	0.052264	0.006580336	131.4	14.42497834
KQ1	1	0	0	0	0	0	0	3	7.4	-11.98244428	NaP	10	NaCl	50	72.2	40	1455.5		0.023223		303.24
KQ1	1	0	0	0	0	0	0	3	7.4	-11.98244428	NaP	10	NaI	200	222.2	40	3072.995	3725.752701	0.031858	0.00022486	144.07	29.44392637
KQ1	1	0	0	0	0	0	0	3	7.4	-11.98244428	NaP	10	NaI	100	122.2	40	7754.7	499.4125449	0.068093	0.024476221	171.3933333	26.9603159
KQ1	1	0	0	0	0	0	0	3	7.4	-11.98244428	NaP	10	NaI	50	72.2	40
KQ1	1	0	0	0	0	0	0	3	7.4	-11.98244428	NaP	10	Na2SO4	200	622.2	40	6746	1458.397326	0.129500667	0.079704644	40.369	23.55941852
KQ1	1	0	0	0	0	0	0	3	7.4	-11.98244428	NaP	10	Na2SO4	100	322.2	40	17569.83333	8490.836153	0.082032667	0.026105882	65.78766667	27.05667264
KQ1	1	0	0	0	0	0	0	3	7.4	-11.98244428	NaP	10	Na2SO4	50	172.2	40	3671.28	4788.979671	0.053245	0.019155523	162.26	23.8577828
KQ1	1	0	0	0	0	0	0	3	7.4	-11.98244428	NaP	10	None	0	22.2	40	263.1166667	25.97498861	0.048151	0.030961051	205.9833333	63.25560081
KQ2	0	1	0	0	0	0	0	2	7.4	-10.98323798	NaP	10	KCl	200	222.2	40
KQ2	0	1	0	0	0	0	0	2	7.4	-10.98323798	NaP	10	KCl	100	122.2	40	1212.62	462.913194	0.073656667	0.005085593	76.20633333	6.78300887
KQ2	0	1	0	0	0	0	0	2	7.4	-10.98323798	NaP	10	KCl	50	72.2	40	536.4833333	137.1639538	0.069634667	0.033205669	89.42266667	13.37634948
KQ2	0	1	0	0	0	0	0	2	7.4	-10.98323798	NaP	10	NaCl	200	222.2	40	22956.5	13315.5278	0.093764	0.011067635	63.365	5.685138521
KQ2	0	1	0	0	0	0	0	2	7.4	-10.98323798	NaP	10	NaCl	100	122.2	40	2535.21	3009.432319	0.072787	0.026838945	83.8845	26.62327742
KQ2	0	1	0	0	0	0	0	2	7.4	-10.98323798	NaP	10	NaCl	50	72.2	40	325.4733333	114.7831365	0.050902667	0.015129168	122.51	17.44626894
KQ2	0	1	0	0	0	0	0	2	7.4	-10.98323798	NaP	10	NaI	200	222.2	40	1836.14	1269.058682	0.0251055	0.002660843	143.495	21.20613237
KQ2	0	1	0	0	0	0	0	2	7.4	-10.98323798	NaP	10	NaI	100	122.2	40
KQ2	0	1	0	0	0	0	0	2	7.4	-10.98323798	NaP	10	NaI	50	72.2	40	251.93	58.64743643	0.036233	0.001245922	142.215	59.41818282
KQ2	0	1	0	0	0	0	0	2	7.4	-10.98323798	NaP	10	Na2SO4	200	622.2	40	2456.4	1375.775087	0.137560333	0.144131462	69.94366667	79.89545439
KQ2	0	1	0	0	0	0	0	2	7.4	-10.98323798	NaP	10	Na2SO4	100	322.2	40	5358.733333	2995.418355	0.052170333	0.022338083	71.952	26.51925097
KQ2	0	1	0	0	0	0	0	2	7.4	-10.98323798	NaP	10	Na2SO4	50	172.2	40	3303.2	975.5245153	0.0654385	0.053388683	118.815	25.92960567
KQ2	0	1	0	0	0	0	0	2	7.4	-10.98323798	NaP	10	None	0	22.2	40	2677.866667	2279.306356	0.035335	0.005503218	209.92	24.33442623
KQ3	0	0	1	0	0	0	0	2	7.4	-10.98323798	NaP	10	KCl	200	222.2	40	3798.55	461.5285961	0.13756	0.021368767	229.885	2.142533547
KQ3	0	0	1	0	0	0	0	2	7.4	-10.98323798	NaP	10	KCl	100	122.2	40	15209.26667	11531.03685	0.145253	0.091113948	45.249	24.05854119
KQ3	0	0	1	0	0	0	0	2	7.4	-10.98323798	NaP	10	KCl	50	72.2	40	9790.566667	6055.471306	0.145623333	0.016561945	51.899	13.81667482
KQ3	0	0	1	0	0	0	0	2	7.4	-10.98323798	NaP	10	NaCl	200	222.2	40	69188.93333	97666.03995	0.125805667	0.084704896	88.74533333	76.18658573
KQ3	0	0	1	0	0	0	0	2	7.4	-10.98323798	NaP	10	NaCl	100	122.2	40	1735.8	824.2036642	0.065488	0.012780248	64.1515	0.140714249
KQ3	0	0	1	0	0	0	0	2	7.4	-10.98323798	NaP	10	NaCl	50	72.2	40	4202.6		0.11786		52.742
KQ3	0	0	1	0	0	0	0	2	7.4	-10.98323798	NaP	10	NaI	200	222.2	40	64265		0.098569		44.041
KQ3	0	0	1	0	0	0	0	2	7.4	-10.98323798	NaP	10	NaI	100	122.2	40
KQ3	0	0	1	0	0	0	0	2	7.4	-10.98323798	NaP	10	NaI	50	72.2	40	339.745	296.9212085	0.068173	0.050582176	110.027	17.28593237
KQ3	0	0	1	0	0	0	0	2	7.4	-10.98323798	NaP	10	Na2SO4	200	622.2	40	8742.5	4834.521477	0.184098667	0.150802842	28.75166667	17.31573332
KQ3	0	0	1	0	0	0	0	2	7.4	-10.98323798	NaP	10	Na2SO4	100	322.2	40	2237.3	1981.727764	0.068232333	0.010658266	39.65666667	15.58955081
KQ3	0	0	1	0	0	0	0	2	7.4	-10.98323798	NaP	10	Na2SO4	50	172.2	40	4059.285	4648.116929	0.0858755	0.017056123	145.103	130.9943596
KQ3	0	0	1	0	0	0	0	2	7.4	-10.98323798	NaP	10	None	0	22.2	40	1161.368	245.4329157	0.0406826	0.018605121	110.6208	46.53610799
KQ4	0	0	0	1	0	0	0	2	7.4	-10.98323798	NaP	10	KCl	200	222.2	40	1634	124.9859592	0.150383333	0.034561194	124.0633333	19.97704015
KQ4	0	0	0	1	0	0	0	2	7.4	-10.98323798	NaP	10	KCl	100	122.2	40	4465.3	2309.18417	0.233084333	0.127284323	33.88566667	6.916679647
KQ4	0	0	0	1	0	0	0	2	7.4	-10.98323798	NaP	10	KCl	50	72.2	40	1674.65	656.6900677	0.259455	0.1064125	35.118	6.059905115
KQ4	0	0	0	1	0	0	0	2	7.4	-10.98323798	NaP	10	NaCl	200	222.2	40	8601.2	5626.725346	0.144212667	0.087935912	88.07133333	71.02873971
KQ4	0	0	0	1	0	0	0	2	7.4	-10.98323798	NaP	10	NaCl	100	122.2	40	693.915	354.6918325	0.12434	0.004186072	197.515	10.37325648
KQ4	0	0	0	1	0	0	0	2	7.4	-10.98323798	NaP	10	NaCl	50	72.2	40	6587.356667	7332.383047	0.138403333	0.037859826	97.26	87.9527862
KQ4	0	0	0	1	0	0	0	2	7.4	-10.98323798	NaP	10	NaI	200	222.2	40	4285.636667	3400.581074	0.082404333	0.055031501	102.701	59.09763737
KQ4	0	0	0	1	0	0	0	2	7.4	-10.98323798	NaP	10	NaI	100	122.2	40	808.28	153.8947199	0.103405	0.003627458	194.93	18.65347689
KQ4	0	0	0	1	0	0	0	2	7.4	-10.98323798	NaP	10	NaI	50	72.2	40	1765.21	2171.652204	0.1024515	0.018990767	141.5865	100.4848234
KQ4	0	0	0	1	0	0	0	2	7.4	-10.98323798	NaP	10	Na2SO4	200	622.2	40	10441.33333	7261.58704	0.423686667	0.169794922	18.61643333	17.12920273
KQ4	0	0	0	1	0	0	0	2	7.4	-10.98323798	NaP	10	Na2SO4	100	322.2	40	3091.866667	1077.416991	0.135306333	0.04850923	65.57566667	43.59791433
KQ4	0	0	0	1	0	0	0	2	7.4	-10.98323798	NaP	10	Na2SO4	50	172.2	40	1303.95	818.6816063	0.248518	0.152162494	123.7263333	90.27468726
KQ4	0	0	0	1	0	0	0	2	7.4	-10.98323798	NaP	10	None	0	22.2	40	4100.4	1590.225141	0.041636333	0.026027371	188.0966667	17.92915577
KQ5	0	0	0	0	1	0	0	2	7.4	-10.98323798	NaP	10	KCl	200	222.2	40	860.87		0.086628		231.81
KQ5	0	0	0	0	1	0	0	2	7.4	-10.98323798	NaP	10	KCl	100	122.2	40	10926.96667	2165.175536	0.090022333	0.013021209	59.94766667	10.07066742
KQ5	0	0	0	0	1	0	0	2	7.4	-10.98323798	NaP	10	KCl	50	72.2	40	681.05		0.063958		114.28
KQ5	0	0	0	0	1	0	0	2	7.4	-10.98323798	NaP	10	NaCl	200	222.2	40	41700	38323.77333	0.085019	0.005786962	57.7305	4.367798587
KQ5	0	0	0	0	1	0	0	2	7.4	-10.98323798	NaP	10	NaCl	100	122.2	40	2060.05	277.8222543	0.083264	0.001132785	62.0335	2.116370596
KQ5	0	0	0	0	1	0	0	2	7.4	-10.98323798	NaP	10	NaCl	50	72.2	40	1616.7	263.185144	0.069095	0.008650744	104.1495	16.49043724
KQ5	0	0	0	0	1	0	0	2	7.4	-10.98323798	NaP	10	NaI	200	222.2	40
KQ5	0	0	0	0	1	0	0	2	7.4	-10.98323798	NaP	10	NaI	100	122.2	40	2290.8		0.04425		114.52
KQ5	0	0	0	0	1	0	0	2	7.4	-10.98323798	NaP	10	NaI	50	72.2	40
KQ5	0	0	0	0	1	0	0	2	7.4	-10.98323798	NaP	10	Na2SO4	200	622.2	40	4003.666667	2378.430998	0.26194	0.247254403	44.19196667	52.44587259
KQ5	0	0	0	0	1	0	0	2	7.4	-10.98323798	NaP	10	Na2SO4	100	322.2	40	6250.9	2410.244174	0.083649	0.001431184	56.1215	11.91969901
KQ5	0	0	0	0	1	0	0	2	7.4	-10.98323798	NaP	10	Na2SO4	50	172.2	40	3455.6		0.075905		52.036
KQ5	0	0	0	0	1	0	0	2	7.4	-10.98323798	NaP	10	None	0	22.2	40	1792.608333	792.3420124	0.032309667	0.007426505	181.5133333	22.80999752
KQ6	0	0	0	0	0	1	0	1	7.4	-9.984031679	NaP	10	KCl	200	222.2	40	680.2	12.23294731	0.22598	0.043147656	123.9	6.561950929
KQ6	0	0	0	0	0	1	0	1	7.4	-9.984031679	NaP	10	KCl	100	122.2	40	1110.32	656.2162348	0.252726667	0.103115652	88.1494	73.36183815
KQ6	0	0	0	0	0	1	0	1	7.4	-9.984031679	NaP	10	KCl	50	72.2	40	887.7066667	795.5036666	0.172563333	0.026139872	96.475	69.85651777
KQ6	0	0	0	0	0	1	0	1	7.4	-9.984031679	NaP	10	NaCl	200	222.2	40	15380.7	15391.9206	0.553556667	0.056320801	9.428066667	1.435864215
KQ6	0	0	0	0	0	1	0	1	7.4	-9.984031679	NaP	10	NaCl	100	122.2	40	268.76	51.80501231	0.132743333	0.039802559	148.46	23.2719853
KQ6	0	0	0	0	0	1	0	1	7.4	-9.984031679	NaP	10	NaCl	50	72.2	40	6132.323333	7077.366735	0.432453333	0.271405673	60.76033333	71.24763014
KQ6	0	0	0	0	0	1	0	1	7.4	-9.984031679	NaP	10	NaI	200	222.2	40	2681.645	3085.750353	0.1313625	0.072729468	80.21	86.71957564
KQ6	0	0	0	0	0	1	0	1	7.4	-9.984031679	NaP	10	NaI	100	122.2	40	3003.713333	2409.246719	0.37133	0.358407087	72.12266667	95.69802645
KQ6	0	0	0	0	0	1	0	1	7.4	-9.984031679	NaP	10	NaI	50	72.2	40	1751.706667	1397.910682	0.215376333	0.149448463	84.55166667	94.0970268
KQ6	0	0	0	0	0	1	0	1	7.4	-9.984031679	NaP	10	Na2SO4	200	622.2	40	6339.333333	1454.095342	0.409956667	0.064646324	7.447466667	0.969630973
KQ6	0	0	0	0	0	1	0	1	7.4	-9.984031679	NaP	10	Na2SO4	100	322.2	40	1507.833333	325.8072027	0.42639	0.161112475	8.9677	1.605870969
KQ6	0	0	0	0	0	1	0	1	7.4	-9.984031679	NaP	10	Na2SO4	50	172.2	40	8584.956667	8889.577543	0.863983333	0.418807787	49.9123	70.67987533
KQ6	0	0	0	0	0	1	0	1	7.4	-9.984031679	NaP	10	None	0	22.2	40	3854.72875	6007.109879	0.08275625	0.1023438	147.76525	39.41529616
KQ7	0	0	0	0	0	0	1	3	7.4	-11.98244428	NaP	10	KCl	200	222.2	40	2449.62	2398.95476	0.056878	0.005651203	190.54	16.34391936
KQ7	0	0	0	0	0	0	1	3	7.4	-11.98244428	NaP	10	KCl	100	122.2	40	11178.32667	19073.0871	0.105792	0.11175888	126.6583333	76.56820592
KQ7	0	0	0	0	0	0	1	3	7.4	-11.98244428	NaP	10	KCl	50	72.2	40	3526.151667	5981.529722	0.081438667	0.034429011	129.0666667	62.33646792
KQ7	0	0	0	0	0	0	1	3	7.4	-11.98244428	NaP	10	NaCl	200	222.2	40	43212.85	48524.77459	0.147766667	0.139029794	84.087	96.27432191
KQ7	0	0	0	0	0	0	1	3	7.4	-11.98244428	NaP	10	NaCl	100	122.2	40	3200.86	3599.714281	0.124356333	0.086449185	95.04933333	55.03323306
KQ7	0	0	0	0	0	0	1	3	7.4	-11.98244428	NaP	10	NaCl	50	72.2	40	212.3196667	202.7680418	0.052332333	0.004485411	155.9633333	35.33470296
KQ7	0	0	0	0	0	0	1	3	7.4	-11.98244428	NaP	10	NaI	200	222.2	40	27270.25667	44468.51424	0.033297	0.012460812	331.95	96.63248367
KQ7	0	0	0	0	0	0	1	3	7.4	-11.98244428	NaP	10	NaI	100	122.2	40	2105.6	3406.341599	0.040650333	0.009826381	159.0456667	51.45602527
KQ7	0	0	0	0	0	0	1	3	7.4	-11.98244428	NaP	10	NaI	50	72.2	40	500.51	559.0358147	0.048619333	0.030892521	146.411	51.48234244
KQ7	0	0	0	0	0	0	1	3	7.4	-11.98244428	NaP	10	Na2SO4	200	622.2	40	22565.71	23940.35735	0.237933333	0.114469182	24.222	14.4601797
KQ7	0	0	0	0	0	0	1	3	7.4	-11.98244428	NaP	10	Na2SO4	100	322.2	40	21526.66667	9438.184483	0.242100667	0.22193987	25.58233333	6.981284719
KQ7	0	0	0	0	0	0	1	3	7.4	-11.98244428	NaP	10	Na2SO4	50	172.2	40	4215.656667	3866.779475	0.150585333	0.090185846	97.80966667	73.23929291
KQ7	0	0	0	0	0	0	1	3	7.4	-11.98244428	NaP	10	None	0	22.2	40	3462.684	6291.885004	0.063188833	0.040712032	165.2226667	61.11061959
WT	0	0	0	0	0	0	0	0	4.6	-1.884216101	citrate	50	None	0	90.89244037	50	7332.60541	913.7935199	0.785796667	0.079058359	5.888903333	0.306459053
WT	0	0	0	0	0	0	0	0	5.4	-6.943905848	citrate	50	None	0	131.3612211	50	9544.240573	3263.664228	0.41786	0.152434849	11.92302333	2.620111579
WT	0	0	0	0	0	0	0	0	6.2	-8.406538157	citrate	50	None	0	208.029477	50	4083.17662	2277.704479	0.142063333	0.08766764	62.43082	13.5083364
WT	0	0	0	0	0	0	0	0	7.4	-8.984825377	citrate	50	None	0	286.3636364	50	21362.44812	3447.373813	0.534646667	0.110670234	50.20096333	2.710259292
KQ1	1	0	0	0	0	0	0	3	4.6	-4.884212324	citrate	50	None	0	90.89244037	50	11633.47064	2628.013811	0.314246667	0.034439607	8.513333333	0.692203917
KQ1	1	0	0	0	0	0	0	3	5.4	-9.943882018	citrate	50	None	0	131.3612211	50	2932.022967	133.0645831	0.431946667	0.064726349	26.72044333	1.57411505
KQ1	1	0	0	0	0	0	0	3	6.2	-11.40638781	citrate	50	None	0	208.029477	50	9067.786833	2916.107405	0.379053333	0.187824743	53.30485667	9.260322975
KQ1	1	0	0	0	0	0	0	3	7.4	-11.98244428	citrate	50	None	0	286.3636364	50	2623.105593	2267.638834	0.05268	0.018390962	156.30794	25.37685287
KQ2	0	1	0	0	0	0	0	2	4.6	-3.884213583	citrate	50	None	0	90.89244037	50	14131.75072	537.7454713	0.648816667	0.010925646	4.759976667	0.129165732
KQ2	0	1	0	0	0	0	0	2	5.4	-8.943889962	citrate	50	None	0	131.3612211	50	8754.70455	5057.521512	0.23841	0.117373054	19.30106333	6.747277264
KQ2	0	1	0	0	0	0	0	2	6.2	-10.40643792	citrate	50	None	0	208.029477	50	5635.709813	2172.648503	0.238166667	0.104073598	34.47129	1.124923734
KQ2	0	1	0	0	0	0	0	2	7.4	-10.98323798	citrate	50	None	0	286.3636364	50
KQ3	0	0	1	0	0	0	0	2	4.6	-3.884213583	citrate	50	None	0	90.89244037	50	10126.91835	1214.421635	1.125616667	0.018079163	2.999126667	0.122330368
KQ3	0	0	1	0	0	0	0	2	5.4	-8.943889962	citrate	50	None	0	131.3612211	50	17818.98356	9761.30603	0.473426667	0.353985942	16.42171	3.385351197
KQ3	0	0	1	0	0	0	0	2	6.2	-10.40643792	citrate	50	None	0	208.029477	50	14386.61408	15957.48831	0.3441	0.214328242	43.32411	8.170472281
KQ3	0	0	1	0	0	0	0	2	7.4	-10.98323798	citrate	50	None	0	286.3636364	50	7136.333333	1115.658914	0.070027667	0.014908993	121.6966667	5.446699306
KQ4	0	0	0	1	0	0	0	2	4.6	-3.884213583	citrate	50	None	0	90.89244037	50	11231.18127	1428.596048	1.429086667	0.185455403	3.463496667	0.513134382
KQ4	0	0	0	1	0	0	0	2	5.4	-8.943889962	citrate	50	None	0	131.3612211	50	6060.73793	961.227918	0.7382	0.124407513	8.743006667	1.26846419
KQ4	0	0	0	1	0	0	0	2	6.2	-10.40643792	citrate	50	None	0	208.029477	50	5371.30996	2460.720933	0.382923333	0.089922467	15.49396	1.594845178
KQ4	0	0	0	1	0	0	0	2	7.4	-10.98323798	citrate	50	None	0	286.3636364	50	6766.290275	906.4630011	0.341885	0.098917168	29.99852	0.661597389
KQ5	0	0	0	0	1	0	0	2	4.6	-3.884213583	citrate	50	None	0	90.89244037	50	11461	904.4926755	0.659993333	0.037703289	4.9842	0.07069321
KQ5	0	0	0	0	1	0	0	2	5.4	-8.943889962	citrate	50	None	0	131.3612211	50	17105.7	12683.09149	0.41325	0.010253048	15.4725	2.071115762
KQ5	0	0	0	0	1	0	0	2	6.2	-10.40643792	citrate	50	None	0	208.029477	50	29966.33333	9662.676148	0.197263333	0.076450856	42.51766667	6.196655092
KQ5	0	0	0	0	1	0	0	2	7.4	-10.98323798	citrate	50	None	0	286.3636364	50	13743	4361.769251	0.116384333	0.046795775	45.62266667	13.58649426
KQ6	0	0	0	0	0	1	0	1	4.6	-2.884214842	citrate	50	None	0	90.89244037	50	15029.7893	7485.187168	0.407966667	0.344231188	12.01979667	13.74166844
KQ6	0	0	0	0	0	1	0	1	5.4	-7.943897905	citrate	50	None	0	131.3612211	50	9290.769817	6117.772565	0.211533333	0.13616825	14.70096667	4.2680303
KQ6	0	0	0	0	0	1	0	1	6.2	-9.40648804	citrate	50	None	0	208.029477	50	2410.2	898.2784257	0.62326	0.117502742	7.037733333	0.664194055
KQ6	0	0	0	0	0	1	0	1	7.4	-9.984031679	citrate	50	None	0	286.3636364	50	10484.03133	14064.48375	0.841033333	0.643741408	19.65995	4.655867981
KQ7	0	0	0	0	0	0	1	3	4.6	-4.884212324	citrate	50	None	0	90.89244037	50	33556.14122	8276.288852	1.390973333	0.567154618	2.83301	0.474977916
KQ7	0	0	0	0	0	0	1	3	5.4	-9.943882018	citrate	50	None	0	131.3612211	50	16328.76989	15688.44122	0.238016667	0.045833492	24.08909	3.14275203
KQ7	0	0	0	0	0	0	1	3	6.2	-11.40638781	citrate	50	None	0	208.029477	50	14603.31717	22109.01721	1.474706667	2.344711024	91.27317333	65.10556119
KQ7	0	0	0	0	0	0	1	3	7.4	-11.98244428	citrate	50	None	0	286.3636364	50	12993.72977	7773.493061	4.599053333	0.451715309	166.3280567	0.012751613
1+2+3	1	1	1	0	0	0	0	7	4.6	-8.884207288	citrate	50	None	0	90.89244037	50	12100.39266	4706.644941	0.277613333	0.03684372	17.67917667	2.174076288
1+2+3	1	1	1	0	0	0	0	7	5.4	-13.94385025	citrate	50	None	0	131.3612211	50	15366.35462	2314.848173	0.126126667	0.021606354	13.29345333	0.556587903
1+2+3	1	1	1	0	0	0	0	7	6.2	-15.40618734	citrate	50	None	0	208.029477	50	25509.63171	5845.297514	0.11919	0.007622611	31.355125	0.557914321
1+2+3	1	1	1	0	0	0	0	7	7.4	-15.97926949	citrate	50	None	0	286.3636364	50	48663.9167	7762.398879	0.183656667	0.074125479	61.05464	10.25210786
1+2+4	1	1	0	1	0	0	0	7	4.6	-8.884207288	citrate	50	None	0	90.89244037	50	6829.51075	2159.040564	0.786046667	0.22349939	10.15679	1.163331285
1+2+4	1	1	0	1	0	0	0	7	5.4	-13.94385025	citrate	50	None	0	131.3612211	50	10715.02366	2566.697143	0.53054	0.198334711	5.069106667	1.715691681
1+2+4	1	1	0	1	0	0	0	7	6.2	-15.40618734	citrate	50	None	0	208.029477	50	19355.87561	5951.616366	0.25269	0.147233208	17.67706	3.197258427
1+2+4	1	1	0	1	0	0	0	7	7.4	-15.97926949	citrate	50	None	0	286.3636364	50	35670.9458	2492.502559	0.196413333	0.101612911	39.78173333	4.379522716
1+2+5	1	1	0	0	1	0	0	7	4.6	-8.884207288	citrate	50	None	0	90.89244037	50	8909.57356	1593.841865	0.49652	0.244962138	7.683886667	0.98091039
1+2+5	1	1	0	0	1	0	0	7	5.4	-13.94385025	citrate	50	None	0	131.3612211	50	7745.79823	2124.672493	0.14268	0.023189107	9.378276667	2.546063274
1+2+5	1	1	0	0	1	0	0	7	6.2	-15.40618734	citrate	50	None	0	208.029477	50	14472.44766	2144.232205	0.186743333	0.080417859	32.07070667	2.51462786
1+2+5	1	1	0	0	1	0	0	7	7.4	-15.97926949	citrate	50	None	0	286.3636364	50	31577.69879	17460.9336	0.402853333	0.224188754	74.29448	4.329581558
1+2+6	1	1	0	0	0	1	0	6	4.6	-7.884208547	citrate	50	None	0	90.89244037	50	12736.43039	1423.386093	0.327866667	0.103096358	5.34864	0.894369386
1+2+6	1	1	0	0	0	1	0	6	5.4	-12.94385819	citrate	50	None	0	131.3612211	50	8922.50071	2965.289716	1.065706667	0.355754528	10.17715	2.820038359
1+2+6	1	1	0	0	0	1	0	6	6.2	-14.40623746	citrate	50	None	0	208.029477	50	27533.31221	10975.30026	0.244416667	0.084309197	21.78912333	2.220520672
1+2+6	1	1	0	0	0	1	0	6	7.4	-14.98006319	citrate	50	None	0	286.3636364	50	31514.7223	5383.068471	0.20561	0.094365169	81.72856667	1.561001611
1+2+7	1	1	0	0	0	0	1	8	4.6	-9.884206029	citrate	50	None	0	90.89244037	50	17090.03372	4767.284155	0.9071	0.375123499	7.733933333	1.918721875
1+2+7	1	1	0	0	0	0	1	8	5.4	-14.9438423	citrate	50	None	0	131.3612211	50	4064.067073	2476.521714	0.153223333	0.036880078	35.14652	0.762610296
1+2+7	1	1	0	0	0	0	1	8	6.2	-16.40613723	citrate	50	None	0	208.029477	50	5354.59249	877.2497026	0.181536667	0.019021657	58.09591333	7.57483623
1+2+7	1	1	0	0	0	0	1	8	7.4	-16.97847579	citrate	50	None	0	286.3636364	50
1+6+7	1	0	0	0	0	1	1	7	4.6	-8.884207288	citrate	50	None	0	90.89244037	50	11371.22382	5355.812497	0.823453333	0.471946333	9.07043	1.665806171
1+6+7	1	0	0	0	0	1	1	7	5.4	-13.94385025	citrate	50	None	0	131.3612211	50	763.536065	16.8895071	0.49717	0.077824172	27.267685	1.298834949
1+6+7	1	0	0	0	0	1	1	7	6.2	-15.40618734	citrate	50	None	0	208.029477	50	2408.034267	2175.656766	0.315846667	0.127306766	34.06187333	8.510637187
1+6+7	1	0	0	0	0	1	1	7	7.4	-15.97926949	citrate	50	None	0	286.3636364	50	11490.27063	1428.899719	0.691783333	0.139857841	101.7046333	15.51872171
2+6+7	0	1	0	0	0	1	1	6	4.6	-7.884208547	citrate	50	None	0	90.89244037	50	15891.16033	7284.506569	0.820233333	0.101473122	6.479983333	1.534874171
2+6+7	0	1	0	0	0	1	1	6	5.4	-12.94385819	citrate	50	None	0	131.3612211	50	6548.133333	2246.297092	0.4243	0.134285905	15.99033333	0.802432136
2+6+7	0	1	0	0	0	1	1	6	6.2	-14.40623746	citrate	50	None	0	208.029477	50	1037.813333	598.2593117	0.766173333	0.184388225	12.93	0.863766172
2+6+7	0	1	0	0	0	1	1	6	7.4	-14.98006319	citrate	50	None	0	286.3636364	50	11218.73333	7814.644254	0.461336667	0.154123022	73.52633333	14.61981916
3+6+7	0	0	1	0	0	1	1	6	4.6	-7.884208547	citrate	50	None	0	90.89244037	50	15841.35264	4444.191037	1.86996	0.566798012	3.10479	0.114477156
3+6+7	0	0	1	0	0	1	1	6	5.4	-12.94385819	citrate	50	None	0	131.3612211	50	4551.064643	2958.417679	0.344313333	0.089833171	16.68471333	1.548221917
3+6+7	0	0	1	0	0	1	1	6	6.2	-14.40623746	citrate	50	None	0	208.029477	50	20930.66667	5100.529809	0.43007	0.118024236	11.5918	1.531530777
3+6+7	0	0	1	0	0	1	1	6	7.4	-14.98006319	citrate	50	None	0	286.3636364	50	2617.5	56.70996385	0.0587375	0.013667667	77.7215	4.892471819
4+6+7	0	0	0	1	0	1	1	6	4.6	-7.884208547	citrate	50	None	0	90.89244037	50	23179.27791	5037.031253	2.34273	0.538795881	2.202273333	0.226485469
4+6+7	0	0	0	1	0	1	1	6	5.4	-12.94385819	citrate	50	None	0	131.3612211	50	9670.085067	13519.96644	0.64629	0.097704765	9.15334	7.998197677
4+6+7	0	0	0	1	0	1	1	6	6.2	-14.40623746	citrate	50	None	0	208.029477	50	14299.40437	1295.991482	0.97521	0.452562482	7.25931	0.634967747
4+6+7	0	0	0	1	0	1	1	6	7.4	-14.98006319	citrate	50	None	0	286.3636364	50	6126.103153	487.7919294	1.89273	0.5551999	11.10807667	0.671542283
5+6+7	0	0	0	0	1	1	1	6	4.6	-7.884208547	citrate	50	None	0	90.89244037	50	14036.95222	1933.064956	1.46258	0.091098283	3.150506667	0.294223098
5+6+7	0	0	0	0	1	1	1	6	5.4	-12.94385819	citrate	50	None	0	131.3612211	50	11727.03333	7224.409665	1.081966667	0.095896107	5.382766667	0.456875632
5+6+7	0	0	0	0	1	1	1	6	6.2	-14.40623746	citrate	50	None	0	208.029477	50	10536.05	1035.133617	0.59311	0.153937146	16.9605	1.62563849
5+6+7	0	0	0	0	1	1	1	6	7.4	-14.98006319	citrate	50	None	0	286.3636364	50	33830.23966	8474.866681	0.30992	0.189673871	41.78514667	15.92103874
2+3+5	0	1	0	0	1	0	0	6	4.6	-7.884208547	citrate	50	None	0	90.89244037	50	19412.07359	1120.118654	0.43522	0.072211591	9.46475	0.889250097
2+3+5	0	1	0	0	1	0	0	6	5.4	-12.94385819	citrate	50	None	0	131.3612211	50	16137.70617	4563.080498	0.24341	0.128187789	21.42011333	2.685146796
2+3+5	0	1	0	0	1	0	0	6	6.2	-14.40623746	citrate	50	None	0	208.029477	50	22479.08317	994.4362774	0.248143333	0.113918677	25.60764	8.149262389
2+3+5	0	1	0	0	1	0	0	6	7.4	-14.98006319	citrate	50	None	0	286.3636364	50	53368.75876	19835.6211	0.200396667	0.071424612	92.18543	1.473594383
2+3+6	0	1	0	0	0	1	0	5	4.6	-6.884209806	citrate	50	None	0	90.89244037	50	12206.45027	1808.913723	0.784173333	0.171437271	4.473046667	0.236842501
2+3+6	0	1	0	0	0	1	0	5	5.4	-11.94386613	citrate	50	None	0	131.3612211	50	23455.97562	7103.97515	0.479973333	0.240907335	12.93035333	2.299589981
2+3+6	0	1	0	0	0	1	0	5	6.2	-13.40628758	citrate	50	None	0	208.029477	50	38019.91434	8389.644609	0.343376667	0.24094108	21.52877333	5.225610473
2+3+6	0	1	0	0	0	1	0	5	7.4	-13.98085689	citrate	50	None	0	286.3636364	50	23264.42819	10371.33667	0.11993	0.033262303	106.037865	2.283862979
2+3+7	0	1	0	0	0	0	1	7	4.6	-8.884207288	citrate	50	None	0	90.89244037	50	29619.62113	12119.01677	1.048023333	0.300048627	6.31304	0.372886955
2+3+7	0	1	0	0	0	0	1	7	5.4	-13.94385025	citrate	50	None	0	131.3612211	50	23829.40295	2069.531307	0.52246	0.182315629	22.10836333	0.905184235
2+3+7	0	1	0	0	0	0	1	7	6.2	-15.40618734	citrate	50	None	0	208.029477	50	83877.23578	29964.7006	0.072735	0.003896158	85.22781	9.306897028
2+3+7	0	1	0	0	0	0	0	7	7.4	-15.97926949	citrate	50	None	0	286.3636364	50	19165.66769	17447.17885	0.910343333	0.405528041	56.49092667	13.57310691
2+4+5	0	1	0	1	1	0	0	6	4.6	-7.884208547	citrate	50	None	0	90.89244037	50	23736.4584	1477.14842	0.835316667	0.210464962	7.374376667	0.320231826
2+4+5	0	1	0	1	1	0	0	6	5.4	-12.94385819	citrate	50	None	0	131.3612211	50	13584.64844	1959.965159	0.278946667	0.034415645	11.78650667	2.126262428
2+4+5	0	1	0	1	1	0	0	6	6.2	-14.40623746	citrate	50	None	0	208.029477	50	31777.95477	3329.722275	0.181263333	0.092442276	36.12122333	4.09002651
2+4+5	0	1	0	1	1	0	0	6	7.4	-14.98006319	citrate	50	None	0	286.3636364	50	92375.33333	18821.43492	0.512793333	0.061582857	48.34966667	2.597466137
2+4+7	0	1	0	1	0	0	1	7	4.6	-8.884207288	citrate	50	None	0	90.89244037	50	17596.72654	5790.620415	0.848596667	0.538397286	8.055943333	0.724774382
2+4+7	0	1	0	1	0	0	1	7	5.4	-13.94385025	citrate	50	None	0	131.3612211	50	20756.96401	5193.433303	0.283436667	0.19136633	19.27362667	1.479005202
2+4+7	0	1	0	1	0	0	1	7	6.2	-15.40618734	citrate	50	None	0	208.029477	50	19156.31298	9088.002137	0.096373333	0.034299729	61.35574333	14.63840557
2+4+7	0	1	0	1	0	0	1	7	7.4	-15.97926949	citrate	50	None	0	286.3636364	50	11261.67047	2937.114067	0.286673333	0.097076632	79.03818667	4.625949881
3+5+6	0	0	1	0	1	1	0	5	4.6	-6.884209806	citrate	50	None	0	90.89244037	50	29351.06943	6735.270153	1.042316667	0.303817869	6.40102	0.862934265
3+5+6	0	0	1	0	1	1	0	5	5.4	-11.94386613	citrate	50	None	0	131.3612211	50	11132.22485	3811.609196	0.829493333	0.22276377	13.39361	1.525400797
3+5+6	0	0	1	0	1	1	0	5	6.2	-13.40628758	citrate	50	None	0	208.029477	50	29827.06901	2288.082489	0.483496667	0.092022702	31.26156	2.649197018
3+5+6	0	0	1	0	1	1	0	5	7.4	-13.98085689	citrate	50	None	0	286.3636364	50	28752.09773	4449.143991	1.250723333	0.518781502	22.46409	3.582997121
4+5+6	0	0	0	1	1	1	0	5	4.6	-6.884209806	citrate	50	None	0	90.89244037	50	21174.07564	5206.271841	0.846543333	0.487275128	4.728716667	1.170604156
4+5+6	0	0	0	1	1	1	0	5	5.4	-11.94386613	citrate	50	None	0	131.3612211	50	3931.766667	2498.610014	0.464076667	0.190796892	5.969833333	1.833180199
4+5+6	0	0	0	1	1	1	0	5	6.2	-13.40628758	citrate	50	None	0	208.029477	50	23493	2916.862527	0.099035333	0.017405164	24.26	4.111066407
4+5+6	0	0	0	1	1	1	0	5	7.4	-13.98085689	citrate	50	None	0	286.3636364	50	9430.5	668.4860432	0.70478	0.596469461	8.242	2.17244254
4+5+7	0	0	0	1	1	0	1	7	4.6	-8.884207288	citrate	50	None	0	90.89244037	50	19765.13634	992.6863006	1.46899	0.617729961	4.482726667	1.010815153
4+5+7	0	0	0	1	1	0	1	7	5.4	-13.94385025	citrate	50	None	0	131.3612211	50	24496.66667	11866.48037	0.320806667	0.251329249	6.294436667	5.068329951
4+5+7	0	0	0	1	1	0	1	7	6.2	-15.40618734	citrate	50	None	0	208.029477	50	39331.33333	12723.04918	0.055263333	0.026146778	6.972666667	12.07701293
4+5+7	0	0	0	1	1	0	1	7	7.4	-15.97926949	citrate	50	None	0	286.3636364	50	29213.5	25352.96916	0.195592667	0.10772262	44.79433333	16.09550945
WT	0	0	0	0	0	0	0	0	7.4	-8.984825377	tris	50	KCl	150	200	100	43271.13744	16571.16608	0.361336667	0.10551377	16.05692	1.114859944
WT	0	0	0	0	0	0	0	0	7.4	-8.984825377	tris	50	KCl	150	200	50	44025.33333	15576.95641	0.298766667	0.066913118	21.41	1.117386534
WT	0	0	0	0	0	0	0	0	7.4	-8.984825377	tris	50	KCl	150	200	25	18502.83333	16242.64134	0.2429	0.044277923	30.42666667	2.62809517
WT	0	0	0	0	0	0	0	0	7.4	-8.984825377	tris	50	KCl	150	200	12.5	7150.933333	7005.393489	0.27365	0.05148864	29.56766667	5.695276074
WT	0	0	0	0	0	0	0	0	7.4	-8.984825377	tris	50	KCl	150	200	6.25	1074.14	733.5446823	0.44855	0.108212023	70.28	10.8904987
KQ1	1	0	0	0	0	0	0	3	7.4	-11.98244428	tris	50	KCl	150	200	80	9148.236667	7853.550806	0.04414	0.007059483	133.4133333	18.65476942
KQ1	1	0	0	0	0	0	0	3	7.4	-11.98244428	tris	50	KCl	150	200	40	605.39	438.817904	0.088885333	0.035207243	115.7253333	19.12324494
KQ1	1	0	0	0	0	0	0	3	7.4	-11.98244428	tris	50	KCl	150	200	20	170	0	0.072443	0	125.89	0
KQ1	1	0	0	0	0	0	0	3	7.4	-11.98244428	tris	50	KCl	150	200	10
KQ1	1	0	0	0	0	0	0	3	7.4	-11.98244428	tris	50	KCl	150	200	5
KQ2	0	1	0	0	0	0	0	2	7.4	-10.98323798	tris	50	KCl	150	200	80	5442.65	1483.25	0.0481165	0.0218055	97.227	22.653
KQ2	0	1	0	0	0	0	0	2	7.4	-10.98323798	tris	50	KCl	150	200	40	5385.95	64.85	0.04295	0.010852	113.1345	18.7055
KQ2	0	1	0	0	0	0	0	2	7.4	-10.98323798	tris	50	KCl	150	200	20	1077		0.031141		127.57
KQ2	0	1	0	0	0	0	0	2	7.4	-10.98323798	tris	50	KCl	150	200	10	459.42		0.065272		128.71
KQ2	0	1	0	0	0	0	0	2	7.4	-10.98323798	tris	50	KCl	150	200	5
KQ3	0	0	1	0	0	0	0	2	7.4	-10.98323798	tris	50	KCl	150	200	80	7999.3		0.084885		45.859
KQ3	0	0	1	0	0	0	0	2	7.4	-10.98323798	tris	50	KCl	150	200	40	608.06	160.3835605	0.035521333	0.009824133	72.817	17.58945766
KQ3	0	0	1	0	0	0	0	2	7.4	-10.98323798	tris	50	KCl	150	200	20	569.99		0.034708		63.36
KQ3	0	0	1	0	0	0	0	2	7.4	-10.98323798	tris	50	KCl	150	200	10	156.1203333	168.7692456	0.019201633	0.008061625	118.9163333	54.91276999
KQ3	0	0	1	0	0	0	0	2	7.4	-10.98323798	tris	50	KCl	150	200	5
KQ4	0	0	0	1	0	0	0	2	7.4	-10.98323798	tris	50	KCl	150	200	80	1741.086667	1005.097408	0.090151667	0.025463138	71.424	27.73279536
KQ4	0	0	0	1	0	0	0	2	7.4	-10.98323798	tris	50	KCl	150	200	40	1765.326667	945.4566516	0.241523333	0.056414542	19.228	1.387963496
KQ4	0	0	0	1	0	0	0	2	7.4	-10.98323798	tris	50	KCl	150	200	20	2615.4		0.074527		56.73
KQ4	0	0	0	1	0	0	0	2	7.4	-10.98323798	tris	50	KCl	150	200	10	921.8266667	238.8989077	0.072339667	0.020268004	71.657	13.48464996
KQ4	0	0	0	1	0	0	0	2	7.4	-10.98323798	tris	50	KCl	150	200	5	365.75		0.045168		102.81
KQ5	0	0	0	0	1	0	0	2	7.4	-10.98323798	tris	50	KCl	150	200	80	8131.4	3669.6	0.138672	0.040628	41.569	5.655
KQ5	0	0	0	0	1	0	0	2	7.4	-10.98323798	tris	50	KCl	150	200	40	3950.3	1231.5	0.0751715	0.0154085	70.3495	6.4005
KQ5	0	0	0	0	1	0	0	2	7.4	-10.98323798	tris	50	KCl	150	200	20	979.75		0.065843		91.638
KQ5	0	0	0	0	1	0	0	2	7.4	-10.98323798	tris	50	KCl	150	200	10	148.9013333	95.69931808	0.080084	0.013368363	142.38	2.884313899
KQ5	0	0	0	0	1	0	0	2	7.4	-10.98323798	tris	50	KCl	150	200	5	183.35		0.047725		152.56
KQ6	0	0	0	0	0	1	0	1	7.4	-9.984031679	tris	50	KCl	150	200	80	414.2633333	112.2485339	0.150345	0.051594004	49.922	23.58284251
KQ6	0	0	0	0	0	1	0	1	7.4	-9.984031679	tris	50	KCl	150	200	40	805.2166667	361.3931824	0.147881667	0.086857842	25.574	17.70644382
KQ6	0	0	0	0	0	1	0	1	7.4	-9.984031679	tris	50	KCl	150	200	20	835.6966667	959.7004734	0.100469	0.034539609	78.05833333	38.14477735
KQ6	0	0	0	0	0	1	0	1	7.4	-9.984031679	tris	50	KCl	150	200	10	56.179	16.77761606	0.13905	0.015650344	43.982	2.818508944
KQ6	0	0	0	0	0	1	0	1	7.4	-9.984031679	tris	50	KCl	150	200	5	32.50733333	11.97964655	0.083743	0.022855975	69.67433333	10.82315165
KQ7	0	0	0	0	0	0	1	3	7.4	-11.98244428	tris	50	KCl	150	200	80	19427.26667	15403.8058	0.148053	0.11225348	84.13566667	52.30110932
KQ7	0	0	0	0	0	0	1	3	7.4	-11.98244428	tris	50	KCl	150	200	40	9569.389333	12792.03315	0.052119	0.008114262	104.9563333	20.75930715
KQ7	0	0	0	0	0	0	1	3	7.4	-11.98244428	tris	50	KCl	150	200	20	63.262	54.88454954	0.067942333	0.022685127	131.7366667	19.83005519
KQ7	0	0	0	0	0	0	1	3	7.4	-11.98244428	tris	50	KCl	150	200	10	79.2	44.21127585	0.085696	0.014245207	118.0703333	14.06803944
KQ7	0	0	0	0	0	0	1	3	7.4	-11.98244428	tris	50	KCl	150	200	5	80.776		0.16183		143.93
WT	0	0	0	0	0	0	0	0	7.4	-8.984825377	NaP	10	NaCl	150	172.2	200	56585.08808	23107.71648	0.885296667	0.107168979	7.07227	0.752752127
WT	0	0	0	0	0	0	0	0	7.4	-8.984825377	NaP	10	NaCl	150	172.2	100	58064	38774.94201	0.412376667	0.09033095	13.53363333	4.364302075
WT	0	0	0	0	0	0	0	0	7.4	-8.984825377	NaP	10	NaCl	150	172.2	50	115885.6667	29587.92805	0.308613333	0.0298917	15.26966667	0.614133807
WT	0	0	0	0	0	0	0	0	7.4	-8.984825377	NaP	10	NaCl	150	172.2	25	50022.16667	44563.57484	0.116097333	0.076900776	48.33966667	31.16035832
KQ1	1	0	0	0	0	0	0	3	7.4	-11.98244428	NaP	10	NaCl	150	172.2	200	1369.129737	597.7076204	0.09309	0.023955828	72.53541667	6.209607631
KQ2	1	0	0	0	0	0	0	3	7.4	-11.98244428	NaP	10	NaCl	150	172.2	100	1510.31605	603.7488977	0.089386667	0.021218153	73.31488	6.154730303
KQ3	1	0	0	0	0	0	0	3	7.4	-11.98244428	NaP	10	NaCl	150	172.2	50	89651.28186	129872.8295	0.046346667	0.013016283	191.0820333	86.84428314
KQ4	1	0	0	0	0	0	0	3	7.4	-11.98244428	NaP	10	NaCl	150	172.2	25	5933.02164	6620.902125	0.062065	0.015308862	148.51323	2.192978545
KQ2	0	1	0	0	0	0	0	2	7.4	-10.98323798	NaP	10	NaCl	150	172.2	200	3469	2148.203847	0.137473333	0.008475767	46.45533333	6.28094677
KQ3	0	1	0	0	0	0	0	2	7.4	-10.98323798	NaP	10	NaCl	150	172.2	100	23867.34333	35174.45669	0.141032667	0.142651589	74.293	20.58507692
KQ4	0	1	0	0	0	0	0	2	7.4	-10.98323798	NaP	10	NaCl	150	172.2	50	5090.166667	3534.667164	0.066533333	0.043022118	121.2833333	18.36853378
KQ5	0	1	0	0	0	0	0	2	7.4	-10.98323798	NaP	10	NaCl	150	172.2	25	4202.466667	1911.444235	0.740771667	1.18965846	124.195	44.68393196
KQ3	0	0	1	0	0	0	0	2	7.4	-10.98323798	NaP	10	NaCl	150	172.2	200	22102.66667	7848.238613	0.147180667	0.075006281	74.06933333	60.24673045
KQ3	0	0	1	0	0	0	0	2	7.4	-10.98323798	NaP	10	NaCl	150	172.2	100	24513.36667	14353.71945	0.108578667	0.065855476	82.43466667	60.49934632
KQ3	0	0	1	0	0	0	0	2	7.4	-10.98323798	NaP	10	NaCl	150	172.2	50	60709.33333	23340.68059	0.088769333	0.046545141	56.75433333	11.70799515
KQ3	0	0	1	0	0	0	0	2	7.4	-10.98323798	NaP	10	NaCl	150	172.2	25	5505.266667	1504.32021	0.143452667	0.122656096	58.72866667	19.44549103
KQ4	0	0	0	1	0	0	0	2	7.4	-10.98323798	NaP	10	NaCl	150	172.2	200	4504.566667	2908.095143	0.377803333	0.088524008	10.17493333	1.795829172
KQ4	0	0	0	1	0	0	0	2	7.4	-10.98323798	NaP	10	NaCl	150	172.2	100	7862.133333	3803.539223	0.225016667	0.063795237	18.993	2.380584172
KQ4	0	0	0	1	0	0	0	2	7.4	-10.98323798	NaP	10	NaCl	150	172.2	50	10860.4	1341.143945	0.547603333	0.302690066	20.58366667	1.046296962
KQ4	0	0	0	1	0	0	0	2	7.4	-10.98323798	NaP	10	NaCl	150	172.2	25	6880.466667	2857.290257	0.700846667	0.16784671	21.107	0.497104617
KQ5	0	0	0	0	1	0	0	2	7.4	-10.98323798	NaP	10	NaCl	150	172.2	200	1189.046667	746.0473246	0.205353333	0.02362587	20.08166667	0.82468499
KQ5	0	0	0	0	1	0	0	2	7.4	-10.98323798	NaP	10	NaCl	150	172.2	100	10492.13333	7283.646031	0.234016667	0.036320986	34.206	1.398781255
KQ5	0	0	0	0	1	0	0	2	7.4	-10.98323798	NaP	10	NaCl	150	172.2	50	11040.3	2530.204594	0.13871	0.008367156	49.68	3.936206168
KQ5	0	0	0	0	1	0	0	2	7.4	-10.98323798	NaP	10	NaCl	150	172.2	25	6100.7	301.1012952	0.148126667	0.018531763	47.23466667	9.025023287
KQ6	0	0	0	0	0	1	0	1	7.4	-9.984031679	NaP	10	NaCl	150	172.2	200	2180.7	278.5726476	1.212033333	0.146753887	3.441766667	0.361083319
KQ6	0	0	0	0	0	1	0	1	7.4	-9.984031679	NaP	10	NaCl	150	172.2	100	1524.843333	1024.255004	0.392793333	0.071050197	6.496533333	1.219668522
KQ6	0	0	0	0	0	1	0	1	7.4	-9.984031679	NaP	10	NaCl	150	172.2	50	1914.3	474.8756785	0.848723333	0.05202099	6.998433333	1.023318183
KQ6	0	0	0	0	0	1	0	1	7.4	-9.984031679	NaP	10	NaCl	150	172.2	25	15931	2379.321122	1.408133333	0.159715132	7.791133333	0.392397558
KQ7	0	0	0	0	0	0	1	3	7.4	-11.98244428	NaP	10	NaCl	150	172.2	150	28503.13333	24563.27861	0.466862333	0.491633888	68.45966667	35.70821819
KQ7	0	0	0	0	0	0	1	3	7.4	-11.98244428	NaP	10	NaCl	150	172.2	75	37987.66667	26049.55142	0.417323333	0.132698158	66.319	14.33163532
KQ7	0	0	0	0	0	0	1	3	7.4	-11.98244428	NaP	10	NaCl	150	172.2	37.5	40888.33333	5247.322206	0.144239333	0.07513511	84.53566667	28.24538802
KQ7	0	0	0	0	0	0	1	3	7.4	-11.98244428	NaP	10	NaCl	150	172.2	18.75	23397.66667	3137.07098	0.796086667	0.409640411	58.20833333	13.97161538
